# geneBasis: an iterative approach for unsupervised selection of targeted gene panels from scRNA-seq

**DOI:** 10.1101/2021.08.10.455720

**Authors:** Alsu Missarova, Jaison Jain, Andrew Butler, Shila Ghazanfar, Tim Stuart, Maigan Brusko, Clive Wasserfall, Harry Nick, Todd Brusko, Mark Atkinson, Rahul Satija, John Marioni

## Abstract

The problem of selecting targeted gene panels that capture maximum variability encoded in scRNA-sequencing data has become of great practical importance. scRNA-seq datasets are increasingly being used to identify gene panels that can be probed using alternative molecular technologies, such as spatial transcriptomics. In this context, the number of genes that can be probed is an important limiting factor, so choosing the best subset of genes is vital. Existing methods for this task are limited by either a reliance on pre-existing cell type labels or by difficulties in identifying markers of rare cell types. We resolve this by introducing an iterative approach, geneBasis, for selecting an optimal gene panel, where each newly added gene captures the maximum distance between the true manifold and the manifold constructed using the currently selected gene panel. We demonstrate, using a variety of metrics and diverse datasets, that our approach outperforms existing strategies, and can not only resolve cell types but also more subtle cell state differences. Our approach is available as an open source, easy-to-use, documented R package (https://github.com/MarioniLab/geneBasisR).
