## Supplementary Table 1 for "geneBasis: an iterative approach for unsupervised selection of targeted gene panels from scRNA-seq"

### Sheet: Mouse embryo, E8.5
Rank	Ensembl ID	Gene
1	ENSMUSG00000055609	Hba-x
2	ENSMUSG00000020469	Myl7
3	ENSMUSG00000061808	Ttr
4	ENSMUSG00000010760	Phlda2
5	ENSMUSG00000085696	Hoxaas3
6	ENSMUSG00000032291	Crabp1
7	ENSMUSG00000023043	Krt18
8	ENSMUSG00000051855	Mest
9	ENSMUSG00000001403	Ube2c
10	ENSMUSG00000068079	Tcf15
11	ENSMUSG00000004885	Crabp2
12	ENSMUSG00000049775	Tmsb4x
13	ENSMUSG00000023906	Cldn6
14	ENSMUSG00000052305	Hbb-bs
15	ENSMUSG00000036446	Lum
16	ENSMUSG00000007872	Id3
17	ENSMUSG00000030787	Lyve1
18	ENSMUSG00000052187	Hbb-y
19	ENSMUSG00000029838	Ptn
20	ENSMUSG00000094777	Hist1h2ap
21	ENSMUSG00000006311	Etv2
22	ENSMUSG00000037664	Cdkn1c
23	ENSMUSG00000019987	Arg1
24	ENSMUSG00000092341	Malat1
25	ENSMUSG00000000184	Ccnd2
26	ENSMUSG00000025219	Fgf8
27	ENSMUSG00000020644	Id2
28	ENSMUSG00000028691	Prdx1
29	ENSMUSG00000021765	Fst
30	ENSMUSG00000062327	T
31	ENSMUSG00000006398	Cdc20
32	ENSMUSG00000039323	Igfbp2
33	ENSMUSG00000018362	Kpna2
34	ENSMUSG00000035783	Acta2
35	ENSMUSG00000020205	Phlda1
36	ENSMUSG00000038624	Nepn
37	ENSMUSG00000021268	Meg3
38	ENSMUSG00000013936	Myl2
39	ENSMUSG00000020649	Rrm2
40	ENSMUSG00000047844	Bex4
41	ENSMUSG00000025491	Ifitm1
42	ENSMUSG00000018822	Sfrp5
43	ENSMUSG00000086503	Xist
44	ENSMUSG00000048450	Msx1
45	ENSMUSG00000096210	H1f0
46	ENSMUSG00000002985	Apoe
47	ENSMUSG00000006442	Srm
48	ENSMUSG00000024987	Cyp26a1
49	ENSMUSG00000067786	Nnat
50	ENSMUSG00000019942	Cdk1
51	ENSMUSG00000039221	Rpl22l1
52	ENSMUSG00000051515	Fam181b
53	ENSMUSG00000058669	Nkx2-9
54	ENSMUSG00000018593	Sparc
55	ENSMUSG00000003153	Slc2a3
56	ENSMUSG00000029177	Cenpa
57	ENSMUSG00000025469	Msx3
58	ENSMUSG00000000805	Car4
59	ENSMUSG00000047139	Cd24a
60	ENSMUSG00000051747	Ttn
61	ENSMUSG00000026295	Spp2
62	ENSMUSG00000042812	Foxf1
63	ENSMUSG00000041431	Ccnb1
64	ENSMUSG00000050071	Bex1
65	ENSMUSG00000020914	Top2a
66	ENSMUSG00000057113	Npm1
67	ENSMUSG00000025980	Hspd1
68	ENSMUSG00000000031	H19
69	ENSMUSG00000018339	Gpx3
70	ENSMUSG00000027496	Aurka
71	ENSMUSG00000029373	Pf4
72	ENSMUSG00000003436	Dll3
73	ENSMUSG00000028645	Slc2a1
74	ENSMUSG00000040204	Pclaf
75	ENSMUSG00000026864	Hspa5
76	ENSMUSG00000031604	Msmo1
77	ENSMUSG00000004665	Cnn2
78	ENSMUSG00000041378	Cldn5
79	ENSMUSG00000030654	Arl6ip1
80	ENSMUSG00000001657	Hoxc8
81	ENSMUSG00000021520	Uqcrb
82	ENSMUSG00000032698	Lmo2
83	ENSMUSG00000026238	Ptma
84	ENSMUSG00000023067	Cdkn1a
85	ENSMUSG00000024518	Rax
86	ENSMUSG00000027533	Fabp5
87	ENSMUSG00000026728	Vim
88	ENSMUSG00000039910	Cited2
89	ENSMUSG00000015656	Hspa8
90	ENSMUSG00000031765	Mt1
91	ENSMUSG00000062248	Cks2
92	ENSMUSG00000025161	Slc16a3
93	ENSMUSG00000026234	Ncl
94	ENSMUSG00000028946	Hes3
95	ENSMUSG00000072235	Tuba1a
96	ENSMUSG00000051354	Samd3
97	ENSMUSG00000040752	Myh6
98	ENSMUSG00000001493	Meox1
99	ENSMUSG00000085645	Hoxb5os
100	ENSMUSG00000024803	Ankrd1
101	ENSMUSG00000034349	Smc4
102	ENSMUSG00000042745	Id1
103	ENSMUSG00000026605	Cenpf
104	ENSMUSG00000040856	Dlk1
105	ENSMUSG00000010797	Wnt2
106	ENSMUSG00000049382	Krt8
107	ENSMUSG00000027562	Car2
108	ENSMUSG00000029591	Ung
109	ENSMUSG00000029646	Cdx2
110	ENSMUSG00000066979	Bub3
111	ENSMUSG00000035458	Tnni3
112	ENSMUSG00000042770	Hebp1
113	ENSMUSG00000032366	Tpm1
114	ENSMUSG00000063229	Ldha
115	ENSMUSG00000026193	Fn1
116	ENSMUSG00000058665	En1
117	ENSMUSG00000079641	Rpl39
118	ENSMUSG00000001056	Nhp2
119	ENSMUSG00000056209	Npm3
120	ENSMUSG00000032575	Manf
121	ENSMUSG00000067367	Lyar
122	ENSMUSG00000037335	Hand1
123	ENSMUSG00000032085	Tagln
124	ENSMUSG00000042106	Fam212a
125	ENSMUSG00000068220	Lgals1
126	ENSMUSG00000029580	Actb
127	ENSMUSG00000060860	Ube2s
128	ENSMUSG00000039476	Prrx2
129	ENSMUSG00000019773	Fbxo5
130	ENSMUSG00000031326	Cdx4
131	ENSMUSG00000062825	Actg1
132	ENSMUSG00000013584	Aldh1a2
133	ENSMUSG00000025134	Alyref
134	ENSMUSG00000052217	Hbb-bh1
135	ENSMUSG00000021850	1700011H14Rik
136	ENSMUSG00000073676	Hspe1
137	ENSMUSG00000030867	Plk1
138	ENSMUSG00000011179	Odc1
139	ENSMUSG00000039830	Olig2
140	ENSMUSG00000006740	Kif5b
141	ENSMUSG00000007097	Atp1a2
142	ENSMUSG00000017311	Pyy
143	ENSMUSG00000028332	Hemgn
144	ENSMUSG00000020048	Hsp90b1
145	ENSMUSG00000078566	Bnip3
146	ENSMUSG00000012520	Phox2b
147	ENSMUSG00000030762	Aqp8
148	ENSMUSG00000014226	Cacybp
149	ENSMUSG00000073940	Hbb-bt
150	ENSMUSG00000021270	Hsp90aa1
151	ENSMUSG00000057666	Gapdh
152	ENSMUSG00000061086	Myl4
153	ENSMUSG00000044258	Ctla2a
154	ENSMUSG00000026547	Tagln2
155	ENSMUSG00000008348	Ubc
156	ENSMUSG00000078713	Tomm5
157	ENSMUSG00000027500	Stmn2
158	ENSMUSG00000076431	Sox4
159	ENSMUSG00000026020	Nop58
160	ENSMUSG00000027239	Mdk
161	ENSMUSG00000043866	Taf10
162	ENSMUSG00000051257	Trap1a
163	ENSMUSG00000039640	Mrpl12
164	ENSMUSG00000054766	Set
165	ENSMUSG00000059743	Fdps
166	ENSMUSG00000004642	Slbp
167	ENSMUSG00000027405	Nop56
168	ENSMUSG00000038580	Sct
169	ENSMUSG00000056612	Ppp1r14b
170	ENSMUSG00000048007	Timm8a1
171	ENSMUSG00000053560	Ier2
172	ENSMUSG00000020737	Hn1
173	ENSMUSG00000021290	2010107E04Rik
174	ENSMUSG00000030669	Calca
175	ENSMUSG00000033227	Wnt6
176	ENSMUSG00000063524	Eno1
177	ENSMUSG00000051159	Cited1
178	ENSMUSG00000028138	Adh5
179	ENSMUSG00000047632	Fgfbp3
180	ENSMUSG00000057497	Fam136a
181	ENSMUSG00000079523	Tmsb10
182	ENSMUSG00000001506	Col1a1
183	ENSMUSG00000036752	Tubb4b
184	ENSMUSG00000031548	Sfrp1
185	ENSMUSG00000001642	Akr1b3
186	ENSMUSG00000006589	Aprt
187	ENSMUSG00000020766	Galk1
188	ENSMUSG00000025393	Atp5b
189	ENSMUSG00000040726	Hesx1
190	ENSMUSG00000032026	Rexo2
191	ENSMUSG00000031871	Cdh5
192	ENSMUSG00000037868	Egr2
193	ENSMUSG00000027306	Nusap1
194	ENSMUSG00000031972	Acta1
195	ENSMUSG00000053093	Myh7
196	ENSMUSG00000046323	Dppa3
197	ENSMUSG00000039218	Srrm2
198	ENSMUSG00000027203	Dut
199	ENSMUSG00000031633	Slc25a4
200	ENSMUSG00000032562	Gnai2
201	ENSMUSG00000031073	Fgf15
202	ENSMUSG00000025364	Pa2g4
203	ENSMUSG00000017716	Birc5
204	ENSMUSG00000000568	Hnrnpd
205	ENSMUSG00000004366	Sst
206	ENSMUSG00000054871	Tmem158
207	ENSMUSG00000020897	Aurkb
208	ENSMUSG00000022484	Hoxc10
209	ENSMUSG00000046402	Rbp1
210	ENSMUSG00000032532	Cck
211	ENSMUSG00000023781	Hes7
212	ENSMUSG00000002633	Shh
213	ENSMUSG00000022961	Son
214	ENSMUSG00000032946	Rasgrp2
215	ENSMUSG00000033860	Fgg
216	ENSMUSG00000001270	Ckb
217	ENSMUSG00000022247	Brix1
218	ENSMUSG00000000253	Gmpr
219	ENSMUSG00000024990	Rbp4
220	ENSMUSG00000093674	Rpl41
221	ENSMUSG00000003955	Fam162a
222	ENSMUSG00000042462	Dctpp1
223	ENSMUSG00000024232	Bambi
224	ENSMUSG00000015134	Aldh1a3
225	ENSMUSG00000046432	Bex3
226	ENSMUSG00000046865	Fbl
227	ENSMUSG00000068614	Actc1
228	ENSMUSG00000032892	Rangrf
229	ENSMUSG00000037894	H2afz
230	ENSMUSG00000069662	Marcks
231	ENSMUSG00000028873	Cdca8
232	ENSMUSG00000041126	H2afv
233	ENSMUSG00000016319	Slc25a5
234	ENSMUSG00000022435	Upk3a
235	ENSMUSG00000078812	Eif5a
236	ENSMUSG00000011752	Pgam1
237	ENSMUSG00000036390	Gadd45a
238	ENSMUSG00000038192	Cer1
239	ENSMUSG00000071072	Ptges3
240	ENSMUSG00000025889	Snca
241	ENSMUSG00000074622	Mafb
242	ENSMUSG00000027342	Pcna
243	ENSMUSG00000057123	Gja5
244	ENSMUSG00000027804	Ppid
245	ENSMUSG00000060591	Ifitm2
246	ENSMUSG00000038943	Prc1
247	ENSMUSG00000018446	C1qbp
248	ENSMUSG00000020120	Plek
249	ENSMUSG00000057777	Mab21l2
250	ENSMUSG00000075304	Sp5

### Sheet: Spleen
Rank	Gene
1	S100A9
2	IGKC
3	IGLC2
4	HBB
5	C1QB
6	IGLL5
7	IGLC3
8	JUN
9	FTH1
10	HSP90AA1
11	IGHM
12	B2M
13	GNLY
14	RPL10P9
15	FOS
16	RPL17-C18orf32
17	RPL9
18	DNAJB1
19	AREG
20	KLF2
21	KLF6
22	AC011295.1
23	H3-3B
24	BTG1
25	SAT1
26	IGHG1
27	RPL21
28	UBC
29	DUSP1
30	TMSB4X
31	HSP90AB1
32	HSPA6
33	CD74
34	TMSB10
35	TXNIP
36	RPL13A
37	JUND
38	FTL
39	NFKBIA
40	RPL17
41	TSC22D3
42	MTRNR2L12
43	RPLP0
44	IER2
45	ACTG1
46	CD69
47	AC243919.1
48	RPS26
49	RPS10
50	RPL21P16
51	MTND1P23
52	RPL3
53	EEF1B2
54	IL1B
55	IGHA2
56	JUNB
57	S100A8
58	ZFP36L2
59	HLA-DRA
60	IFITM2
61	RPS12
62	HSPA8
63	GADD45B
64	FOSB
65	RPL23A
66	RPSA
67	NKG7
68	GAPDH
69	CD52
70	IER5
71	HBD
72	HSPE1
73	RPLP1
74	REL
75	CD37
76	IL7R
77	RPL5
78	IFITM1
79	SRGN
80	BEST1
81	RPL12
82	APOE
83	HSPB1
84	S100A4
85	HSPD1
86	ACTB
87	HSPA1A
88	RPL41
89	AL662796.1
90	DUSP2
91	RPS2
92	DNAJA1
93	LYZ
94	RPS6
95	EZR
96	RPS8
97	VIM
98	RPS27
99	CXCL8
100	ATP1B3
101	CD79A
102	S100A12
103	RPS3A
104	HBA2
105	RPL10A
106	C1QA
107	EEF1A1
108	AHSP
109	CCL14
110	JCHAIN
111	RPL3P4
112	RPL18A
113	HES4
114	GZMB
115	CALD1
116	IGLC1
117	TPSAB1
118	RPS4X
119	YBX3
120	KLRD1
121	RPS5
122	CCL4
123	RPL13AP5
124	RETN
125	RPS19
126	TMCC2
127	CXCR4
128	IFITM3
129	TIMP1
130	TCL1A
131	HSPH1
132	RPL10
133	RPS23
134	RPS3
135	CCL5
136	MS4A1
137	HLA-C
138	IER3
139	FCN3
140	HBM
141	XCL2
142	EREG
143	ALAS2
144	PCDH17
145	HERPUD1
146	H1-10
147	PTGDS
148	CST7
149	G0S2
150	CST3
151	S100A6
152	RPL6P27
153	KLRB1
154	FGFBP2
155	MKI67
156	LIMCH1
157	SRSF7
158	RPL13
159	SOD2
160	RPS3AP6
161	RPS27A
162	VCAN
163	TIMP3
164	TRDC
165	NABP1
166	ANXA1
167	LGALS1
168	SLC4A1
169	LTB
170	HSPA1B
171	S100A10
172	AC004057.1
173	GZMA
174	TRGC2
175	CD5L
176	BTG2
177	RPS10-NUDT3
178	CD163
179	TRIM58
180	SELENBP1
181	IL1R2
182	TYROBP
183	GYPB
184	GMPR
185	RPL18AP3
186	RPL7P9
187	TUBA1A
188	AC113935.1
189	CD83
190	RPL22P1
191	C1QC
192	CA2
193	DERL3
194	ACY3
195	HLA-DQA1
196	KAZN
197	SH3BGRL3
198	CD7
199	SYTL3
200	CD3D
201	RNASE1
202	CHI3L2
203	TNFAIP3
204	FCGR3A
205	S100B
206	PRF1
207	IFNG
208	ARL4C
209	MELTF
210	SERPINB2
211	ITGA1
212	NR2F2
213	SPARCL1
214	PDLIM3
215	CD55
216	CTSB
217	KLRK1
218	DDIT4
219	OLFML2A
220	PLVAP
221	CH25H
222	IGHD
223	BLVRB
224	TOP2A
225	YPEL5
226	CXCL2
227	AVP
228	IFI30
229	CTSD
230	PPIF
231	S100A11
232	DUSP6
233	GZMK
234	GIMAP7
235	TUBA1B
236	GIPC2
237	VMP1
238	NAMPT
239	AIF1
240	THBS1
241	ADAMTS9
242	IFI27
243	AC024293.1
244	RHOB
245	ANKRD9
246	BPGM
247	SNCA
248	GATA1
249	DPEP1
250	AC034236.1

### Sheet: Pancreas
Rank	Gene
1	GCG
2	REG1A
3	SST
4	INS
5	PPY
6	COL1A1
7	SPP1
8	PLVAP
9	SERPINA1
10	RBP4
11	IAPP
12	C10orf10
13	CXCL8
14	S100A6
15	MT2A
16	TYROBP
17	TTR
18	RPL34
19	ID1
20	CLPS
21	IER3
22	ACTG1
23	SOD2
24	HSPA1A
25	SCG2
26	REG3A
27	RGS5
28	CCL2
29	CHGB
30	PNLIP
31	NEAT1
32	TMSB4X
33	CRYBA2
34	CDKN1C
35	PDK4
36	RPS12
37	HSPA5
38	GDF15
39	OLFM4
40	HSPB1
41	JUNB
42	NPY
43	PRSS3P2
44	REG3G
45	LCN2
46	UGDH-AS1
47	TUBA1A
48	CHGA
49	FTH1
50	VIM
51	FOS
52	RPS18
53	TIMP1
54	TGM2
55	VGF
56	FABP5
57	RPL13A
58	PPP1R1A
59	DLK1
60	NDRG1
61	HAMP
62	GPX3
63	MTRNR2L10
64	CPE
65	CTRB2
66	CPA3
67	LOXL4
68	ANXA2
69	G6PC2
70	RPL26
71	IGFBP7
72	REG1B
73	PEG10
74	PEMT
75	RASD1
76	KRT7
77	RPS4X
78	CELA2A
79	SQSTM1
80	IL8
81	ID3
82	GAS5
83	TM4SF4
84	RPL7A
85	HILPDA
86	PTPRN
87	ACTB
88	IGFBP5
89	HLA-A
90	FAM159B
91	STMN2
92	ALDH1A1
93	MUC13
94	ACP5
95	RPL32
96	DUOXA2
97	MMP7
98	EGR1
99	MT1G
100	TM4SF1
101	TMSB10
102	COL3A1
103	CRP
104	RPL12
105	SPINK1
106	SCGN
107	TIMP3
108	NPM1
109	SH3BGRL3
110	NFKBIA
111	SCGB2A1
112	AKR1C2
113	XBP1
114	MMP1
115	SEC11C
116	RPL39
117	ALB
118	QPCT
119	C17orf76-AS1
120	CLDN5
121	C15orf48
122	LDHA
123	SOX4
124	FXYD5
125	CEACAM6
126	FXYD2
127	MAFB
128	CELA3A
129	SLC30A8
130	PPIB
131	MAB21L3
132	ITM2B
133	RPS29
134	COL6A3
135	SYCN
136	CUZD1
137	RPS3A
138	SAT1
139	G0S2
140	SCG5
141	JUN
142	MIF
143	S100A10
144	AQP3
145	TUBB
146	RGCC
147	DDIT4
148	BGN
149	SERPINB2
150	GNAS
151	RPL10
152	TNFRSF12A
153	CXCL1
154	HLA-E
155	EIF4A2
156	SDS
157	RPS28
158	CLU
159	FKBP2
160	MT1X
161	ANGPTL4
162	CDKN1A
163	AMY2A
164	ZFP36
165	RPL28
166	C9orf16
167	KRT8
168	PAM
169	ADH1C
170	RPS15A
171	C6orf48
172	PTGS2
173	CLDN4
174	MTRNR2L2
175	SNHG7
176	SFRP2
177	H2AFZ
178	EPCAM
179	SPARC
180	RPL23
181	PCSK1N
182	SERPINA3
183	PRDX4
184	PNLIPRP2
185	S100A11
186	RPS2
187	EEF1B2
188	FLT1
189	HLA-B
190	ATP6V0B
191	INHBA
192	RPL6
193	CPB1
194	DDIT3
195	NEUROD1
196	C2CD4B
197	ABCC8
198	RPS27L
199	IGFBP2
200	BTG1
201	LGALS1
202	TPPP3
203	AGT
204	RPL7
205	IFITM3
206	DEPP1
207	RPS13
208	ADM
209	GPX4
210	UBD
211	SLC3A2
212	CRIP2
213	COL6A2
214	TACSTD2
215	RPL10A
216	NAA20
217	TFF2
218	RPS4Y1
219	PRSS23
220	EEF2
221	GC
222	PCSK1
223	PCSK2
224	BEX1
225	ADCYAP1
226	MAFA
227	PTMA
228	CTGF
229	HSP90B1
230	C1QB
231	PGM5P2
232	DNAJB1
233	SELK
234	IL24
235	GSTP1
236	CCNI
237	C1orf122
238	ITGB1
239	TAGLN2
240	FOSB
241	CPA1
242	CXCR4
243	RPL9
244	VAMP2
245	PHPT1
246	CTSD
247	RPSA
248	ACKR3
249	C11orf96
250	ACTN4

### Sheet: Melanoma
Rank	Gene
1	TMSB4X
2	FRZB
3	NKG7
4	APOD
5	MS4A1
6	SAA1
7	TYROBP
8	MIR4461
9	IL7R
10	RPL21
11	TCL1A
12	CD8A
13	COL1A2
14	HSPA1A
15	CLDN5
16	RGS1
17	ANXA1
18	XIST
19	HLA-DRB1
20	GZMK
21	PMEL
22	JUNB
23	CCL4
24	C1orf56
25	ELK2AP
26	RPS26
27	TYMS
28	GZMB
29	IFI44L
30	MTRNR2L2
31	SELL
32	CXCL13
33	FOS
34	CCR8
35	RNASE1
36	CD3D
37	KIFC1
38	SERPINA3
39	CCL21
40	NR4A2
41	SNRPN
42	VIM
43	STAT1
44	IL1B
45	AOAH
46	HSP90AB1
47	PRDM1
48	C1QA
49	QPCT
50	GPR183
51	SLC11A1
52	RPS4Y1
53	CCL14
54	RGS2
55	HLA-B
56	CD22
57	ZNF331
58	XAGE1A
59	CD52
60	LSP1
61	CCR7
62	IFI6
63	HLA-DRA
64	SNAR-C3
65	SMOC2
66	B2M
67	TXNIP
68	LUM
69	CD55
70	GPNMB
71	DTL
72	TPI1
73	JUN
74	CLEC14A
75	RMRP
76	TF
77	XCL1
78	CRIP1
79	LDHA
80	ZNF683
81	TREM2
82	IFITM1
83	SDC1
84	FCRL3
85	CHI3L1
86	IL2RB
87	CDC20
88	CNR2
89	DNAJB1
90	SNAR-B2
91	TMEM176B
92	MARCO
93	ROCK1P1
94	CCR5
95	SNORD47
96	IRF8
97	ALOX5AP
98	HLA-DQA2
99	DGKA
100	RPL26
101	IFIT2
102	KLRK1
103	CST7
104	MX1
105	HIST1H3G
106	HHATL
107	TC2N
108	FCER2
109	SIRPD
110	SERPINE2
111	VCAN
112	C2orf48
113	PKMYT1
114	MYC
115	MPZ
116	IL10RA
117	TXK
118	GZMA
119	SCUBE2
120	PRDX1
121	TNFRSF13B
122	VCAM1
123	CDH5
124	TNFRSF12A
125	EGFL6
126	RPS15A
127	CXCL9
128	CCND2
129	PVALB
130	TIGIT
131	SPARCL1
132	COX4I2
133	SYK
134	ZBTB16
135	FCGR1A
136	SLCO2B1
137	LILRA3
138	IL1RN
139	IRG1
140	CLEC4D
141	TOP2A
142	BTG2
143	HLA-C
144	LAYN
145	RBP5
146	PTPN6
147	ATF3
148	UCP2
149	CCL4L1
150	SNRPD2
151	VAV3-AS1
152	SLC2A5
153	HBG1
154	EMP3
155	NAPSB
156	FCN1
157	CLEC12A
158	PFN2
159	DERL3
160	DARC
161	FCER1G
162	KIR3DL1
163	SNORD59A
164	SLC2A3
165	COTL1
166	CLEC17A
167	MIR650
168	PSKH2
169	COL1A1
170	IGJ
171	MIR3064
172	HLA-A
173	C1QB
174	LOC100130231
175	GINS2
176	TAP1
177	SLC7A8
178	TNNT1
179	LOC100130370
180	LOC650226
181	GNG11
182	IL1R2
183	CD7
184	CX3CR1
185	KIAA0226L
186	TRIML2
187	CTSK
188	TM4SF1
189	RPS12
190	KRTAP2-3
191	SNORD56
192	DCT
193	CNN2
194	TSPAN18
195	SRPX2
196	PBK
197	EIF5A
198	SYNC
199	FOXS1
200	PDIA3
201	MIR150
202	MIR941-1
203	SNAR-B1
204	NAT8
205	ADM
206	PDE6G
207	HK3
208	NELL1
209	ARC
210	S100B
211	S100A16
212	ICOS
213	NR4A3
214	TNFRSF18
215	LGALS3
216	PI16
217	TNFSF8
218	RTKN2
219	RPS8
220	HSPA7
221	LTF
222	ROBO4
223	TEX9
224	BMX
225	CLEC6A
226	SIGLEC7
227	SNORA70G
228	LIPN
229	C15orf48
230	OSGIN1
231	KRT34
232	CCNE2
233	HSPA1B
234	TUBA3D
235	NCF2
236	CBFA2T3
237	LY86
238	TBC1D9
239	CD40
240	PLVAP
241	FPR3
242	CXCL10
243	ACTR3
244	NME2
245	CD4
246	TFF2
247	KLRG1
248	CD200R1
249	TPSD1
250	FAM46C
