## Supplementary Table 2 for "geneBasis: an iterative approach for unsupervised selection of targeted gene panels from scRNA-seq"

### Sheet: Sheet1
Cell type	Cell type (short)	Markers
CD4+ T	CD4+ T	CD4, CD3D, CD3E, IL7R, TRAC, IL32
CD8+ T	CD8+ T	CD8A, CD8B, KLRD1, CD3D, CD3E, IL7R, TRAC, TRGC2, TRDC, IL32
CLEC9A+ dendritic cell	DC1	CLEC9A, THBD, CST3, CD74, LYZ
CLEC10A+ dendritic cell	DC2	CLEC10A, FCER1A, CD1C, C1QA, C1QB, CST3, CD74, LYZ
Dividing T	Dividing T	MKI67, TUBA1B, ACTG1, GAPDH, CORO1A, HMGB2, CD3D, IL7R
Endothelial cell	EC	ITGA1, NR2F2, PROX1, VWF, PVLAP, TIMP3, PCDH17, IFI27, TM4SF1
Erythroid lineage cell	Ery	HBB, HBA2, HBA1, HBD, SLC25A37, CA1, HBM, AHSP, ALAS2, SLC4A1
Fibroblast	Fibroblast	IGFBP7, CXCL13, PTGDS, CALD1, IGFBP2, TAGLN, SPARCL1, COL4A1, TIMP1, C11orf96
Follicular B	Follicular B	IGHD, TCL1A, YBX3, CD19, CD79A, CD79B, MS4A1
Hematopoietic stem cell	HSC	AVP, BCL11A, GATA2, LRRC75A, GSTM3, AREG
Innate lymphoid cell	ILC	AREG, KLRB1, SOX4, IL7R, GNLY, TOB1, DDIT4, ID2
Macrophage	Mac	C1QB, C1QA, APOE, CD5L, FTL, C1QC, HMOX1, GLUL, MS4A7, FCER1G
Monocyte	Monocyte	CD14, VCAN, FCN1, S100A9, S100A8, S100A6, LYZ, S100A4, FTL, LGALS1, S100A12
Marginal zone B	MZ B	CD27, TNFRSF13B, CD19, CD79A, CD79B, MS4A1
Natural Killer cell	NK	GNLY, NKG7, GZMB, GZMK, KLRF1, KLRD1, CD7, CCL4, PRF1, CST7, CCL5, CD247
Plasma cell	Plasma cell	JCHAIN, XBP1, SDC1, IGKC, IGHG1, IGHM, IGLL5, IGLC3, IGLC2, IGHA2, IGHA1, MZB1
Plasmablast	Plasmablast	MKI67, TUBA1B, IGLC2, IGLC3, IGHA2, IGHM, IGHA1, IGHG1, GAPDH, IGKC, HSP90B1, MZB1
