## Supplementary Table 3 for "geneBasis: an iterative approach for unsupervised selection of targeted gene panels from scRNA-seq"

### Sheet: Sheet1
Supplementary Table 3. Selection of genes by SCMER for dataset, where blood lineage was retained in one sample. Lambda = 0.0016, KL = 3.46
ENSEMBL	Gene
ENSMUSG00000000031	H19
ENSMUSG00000000184	Ccnd2
ENSMUSG00000001403	Ube2c
ENSMUSG00000001493	Meox1
ENSMUSG00000003153	Slc2a3
ENSMUSG00000003436	Dll3
ENSMUSG00000004665	Cnn2
ENSMUSG00000004885	Crabp2
ENSMUSG00000007872	Id3
ENSMUSG00000010760	Phlda2
ENSMUSG00000010797	Wnt2
ENSMUSG00000019987	Arg1
ENSMUSG00000020644	Id2
ENSMUSG00000021765	Fst
ENSMUSG00000023043	Krt18
ENSMUSG00000023906	Cldn6
ENSMUSG00000025491	Ifitm1
ENSMUSG00000026418	Tnni1
ENSMUSG00000028645	Slc2a1
ENSMUSG00000029646	Cdx2
ENSMUSG00000029838	Ptn
ENSMUSG00000031326	Cdx4
ENSMUSG00000032291	Crabp1
ENSMUSG00000032366	Tpm1
ENSMUSG00000039323	Igfbp2
ENSMUSG00000039476	Prrx2
ENSMUSG00000040856	Dlk1
ENSMUSG00000042106	Fam212a
ENSMUSG00000042302	Ehbp1
ENSMUSG00000042712	Tceal9
ENSMUSG00000046432	Bex3
ENSMUSG00000048450	Msx1
ENSMUSG00000049382	Krt8
ENSMUSG00000049775	Tmsb4x
ENSMUSG00000050071	Bex1
ENSMUSG00000051159	Cited1
ENSMUSG00000051855	Mest
ENSMUSG00000058665	En1
ENSMUSG00000058669	Nkx2-9
ENSMUSG00000062327	T
ENSMUSG00000068079	Tcf15
ENSMUSG00000070436	Serpinh1
ENSMUSG00000085645	Hoxb5os
ENSMUSG00000085696	Hoxaas3
